# Comparative landscape of genetic dependencies in human and chimpanzee stem cells

**DOI:** 10.1101/2023.03.19.533346

**Authors:** Richard She, Tyler Fair, Nathan K. Schaefer, Reuben A. Saunders, Bryan J. Pavlovic, Jonathan S. Weissman, Alex A. Pollen

## Abstract

Comparative studies of great apes provide a window into our evolutionary past, but the extent and identity of cellular differences that emerged during hominin evolution remain largely unexplored. We established a comparative loss-of-function approach to evaluate whether changes in human cells alter requirements for essential genes. By performing genome-wide CRISPR interference screens in human and chimpanzee pluripotent stem cells, we identified 75 genes with species-specific effects on cellular proliferation. These genes comprised coherent processes, including cell cycle progression and lysosomal signaling, which we determined to be human-derived by comparison with orangutan cells. Human-specific robustness to *CDK2* and *CCNE1* depletion persisted in neural progenitor cells, providing support for the G1-phase length hypothesis as a potential evolutionary mechanism in human brain expansion. Our findings demonstrate that evolutionary changes in human cells can reshape the landscape of essential genes and establish a platform for systematically uncovering latent cellular and molecular differences between species.
