## Supplementary material for "Comparative landscape of genetic dependencies in human and chimpanzee stem cells": Table S1

### Sheet: Sheet1
ScreenID	Line	Species	Sex	Library	Integration Site	Fluorescent Protein tag	Linker	Monoclonal/polyclonal	Location	Name	Source cells	Karyotype	Reprogramming method	Lab	Publication	RRID	Cellosaurus
WTC-11_Clybl_hCRISPRi-v2_UCSF	WTC-11	Human	M	hCRISPRi-v2	Clybl	BFP	XTEN	Polyclonal	UCSF		GM25256	2N=46	Episomal (Okita et al., 2011)	Conklin	28111201, 23862100	CVCL_Y803	https://web.expasy.org/cellosaurus/CVCL_Y803
H1-ESC_Clybl_hCRISPRi-v2_UCSF	H1-ESC	Human	M	hCRISPRi-v2	Clybl	BFP	XTEN	Monoclonal	UCSF		WiCell WA01	2N=46	ESC	Thomson	9804556	CVCL_9771	https://web.expasy.org/cellosaurus/CVCL_9771
C3649K_Clybl_hCRISPRi-v2_UCSF	C3649K	Chimpanzee	M	hCRISPRi-v2	Clybl	BFP	XTEN	Polyclonal	UCSF	Josh	Coriell.Fib:S003649	2N=48	Episomal (Okita et al., 2011)	Gilad	26102527	CVCL_1G31	https://web.expasy.org/cellosaurus/CVCL_1G31
Pt5-C_Clybl_hCRISPRi-v2_UCSF	Pt5-C	Chimpanzee	M	hCRISPRi-v2	Clybl	BFP	XTEN	Polyclonal	UCSF		Coriell.Fib:PR00738	2N=48	Episomal (Okita et al., 2011)	Pollen	30735633	CVCL_2X19	https://web.expasy.org/cellosaurus/CVCL_2X19
H21792A_AAVS1_CEV-v1_Whitehead	H21792A	Human	F	CEV-v1	AAVS1	GFP	XTEN	Polyclonal	Whitehead		Uchicago	2N=46	Episomal (Okita et al., 2011)
H28126B_AAVS1_CEV-v1_Whitehead	H28126B	Human	M	CEV-v1	AAVS1	GFP	XTEN	Polyclonal	Whitehead		Uchicago	2N=46	Episomal (Okita et al., 2011)	Gilad	26102527
H28126B_Clybl_CEV-v1_UCSF	H28126B	Human	M	CEV-v1	Clybl	BFP	XTEN	Polyclonal	UCSF		Uchicago	2N=46	Episomal (Okita et al., 2011)	Gilad	26102527
H20961B_AAVS1_CEV-v1_Whitehead	H20961B	Human	M	CEV-v1	AAVS1	GFP	XTEN	Polyclonal	Whitehead		Uchicago	2N=46	Episomal (Okita et al., 2011)				https://web.expasy.org/cellosaurus/CVCL_HA53
H20961B_Clybl_CEV-v1_UCSF	H20961B	Human	M	CEV-v1	Clybl	BFP	XTEN	Polyclonal	UCSF		Uchicago	2N=46	Episomal (Okita et al., 2011)				https://web.expasy.org/cellosaurus/CVCL_HA53
H1-ESC_Clybl_CEV-v1_Whitehead	H1-ESC	Human	M	CEV-v1	Clybl	BFP	XTEN	Monoclonal	Whitehead		WiCell WA01	2N=46	ESC	Thomson	9804556	CVCL_9771	https://web.expasy.org/cellosaurus/CVCL_9771
H23555A_AAVS1_CEV-v1_Whitehead	H23555A	Human	M	CEV-v1	AAVS1	GFP	XTEN	Polyclonal	Whitehead		Uchicago	2N=46	Episomal (Okita et al., 2011)	Gilad	26102527
H23555A_Clybl_CEV-v1_UCSF	H23555A	Human	M	CEV-v1	Clybl	BFP	XTEN	Polyclonal	UCSF		Uchicago	2N=46	Episomal (Okita et al., 2011)	Gilad	26102527
C40290F_AAVS1_CEV-v1_Whitehead	C40290F	Chimpanzee	M	CEV-v1	AAVS1	mCherry	XTEN	Polyclonal	Whitehead	Elwood	Coriell.Fib:	2N=48	Episomal (Okita et al., 2011)
C8861G_AAVS1_CEV-v1_Whitehead	C8861G	Chimpanzee	M	CEV-v1	AAVS1	mCherry	XTEN	Monoclonal	Whitehead	Barney	Coriell.Fib:S008861	2N=48	Episomal (Okita et al., 2011)	Gilad	26102527	CVCL_1G34	https://web.expasy.org/cellosaurus/CVCL_1G34
C8861G_AAVS1_CEV-v1_UCSF	C8861G	Chimpanzee	M	CEV-v1	AAVS1	mCherry	XTEN	Monoclonal	UCSF	Barney	Coriell.Fib:S008861	2N=48	Episomal (Okita et al., 2011)	Gilad	26102527	CVCL_1G34	https://web.expasy.org/cellosaurus/CVCL_1G34
C3624K_AAVS1_CEV-v1_Whitehead	C3624K	Chimpanzee	M	CEV-v1	AAVS1	mCherry	XTEN	Polyclonal	Whitehead	Tank	Coriell.Fib:S003624	2N=48	Episomal (Okita et al., 2011)
C3624K_Clybl_CEV-v1_UCSF	C3624K	Chimpanzee	M	CEV-v1	Clybl	BFP	XTEN	Polyclonal	UCSF	Tank	Coriell.Fib:S003624	2N=48	Episomal (Okita et al., 2011)
C40280L_AAVS1_CEV-v1_Whitehead	C40280L	Chimpanzee	F	CEV-v1	AAVS1	mCherry	XTEN	Monoclonal	Whitehead	Abby	Coriell.Fib:S008933	2N=48	Episomal (Okita et al., 2011)
C3649K_Clybl_CEV-v1_Whitehead	C3649K	Chimpanzee	M	CEV-v1	Clybl	BFP	XTEN	Polyclonal	Whitehead	Josh	Coriell.Fib:S003649	2N=48	Episomal (Okita et al., 2011)	Gilad	26102527	CVCL_1G31	https://web.expasy.org/cellosaurus/CVCL_1G31
Pt5-C_Clybl_CEV-v1_UCSF	Pt5-C	Chimpanzee	M	CEV-v1	Clybl	BFP	XTEN	Polyclonal	UCSF		Coriell.Fib:PR00738	2N=48	Episomal (Okita et al., 2011)	Pollen	30735633	CVCL_2X19	https://web.expasy.org/cellosaurus/CVCL_2X19
Jos-3C1_AAVS1_outgroup_analysis	Jos-3C1	Sumatran orangutan	F	N/A	AAVS1	mCherry	XTEN	Polyclonal	Whitehead	Josephine	San Diego Zoo: 11045-4593	2N=48	Sendai (Cytotune Kit)	Salama/Haussler	30639214
