## Supplementary material for "Comparative landscape of genetic dependencies in human and chimpanzee stem cells": Table S6

### Sheet: Sheet1
Primers used in this study
Name	Sequence
CDK2_qRTPCR_fw1	acggagcttgttatcgcaaatg
CDK2_qRTPCR_rv1	aaagggtggtggaggctaac
CDK2_qRTPCR_fw2	tacacccatgaggtgactcg
CDK2_qRTPCR_rv2	tgttagggtcgtagtgcagc
CCNE1_qRTPCR_fw1	gggagaccttttacttggcac
CCNE1_qRTPCR_rv1	gccacttaagggccttcata
CCNE1_qRTPCR_fw2	tgagcaacaccctcttctgc
CCNE1_qRTPCR_rv2	gtttatagacttcacacacctcca
RBL1_qRTPCR_fw1	ctaccgcagggagtgctaag
RBL1_qRTPCR_rv1	gcatcatttgcgacaccatgta
GAPDH_qRTPCR_fw1	gtctcctctgacttcaacagcg
GAPDH_qRTPCR_rv1	accaccctgttgctgtagccaa
ATP6AP1_qRTPCR_fw1	gtaccacagtgacattcaagttc
ATP6AP1_qRTPCR_rv1	gcccttgtggtcatcaaagc
CDK4_qRTPCR_fw1	tgccaattgcatcgttcacc
CDK4_qRTPCR_rv1	cacagaagagaggctttcgacg
DDRGK1_qRTPCR_fw1	tggagctaagaaactgcgga
DDRGK1_qRTPCR_rv1	gatgcgatttatggtgtcctgag
KAT6A_qRTPCR_fw1	ccgtatgccaaaaggcatgt
KAT6A_qRTPCR_rv1	ctctgcagaagtccaagcca
UFL1_qRTPCR_fw1	ctgacgtgtctgcagttcct
UFL1_qRTPCR_rv1	gcctaatctcttcccaggcg
CDK2_sgRNA1_fw	ttgGTGGCGGTCGGGAACTCGGTgtttaAGAGC
CDK2_sgRNA1_rv	tTAGCTCTtaaacACCGAGTTCCCGACCGCCACcaacaag
CDK2_sgRNA2_fw	ttgGACTGCGTTCCATCCCGACCgtttaAGAGC
CDK2_sgRNA2_rv	tTAGCTCTtaaacGGTCGGGATGGAACGCAGTCcaacaag
CCNE1_sgRNA1_fw	ttgGGCCCCCTACACCGCGCTGGgtttaAGAGC
CCNE1_sgRNA1_rv	tTAGCTCTtaaacCCAGCGCGGTGTAGGGGGCCcaacaag
CCNE1_sgRNA2_fw	ttgGGCGGCCGCCAGCGCGGTGTgtttaAGAGC
CCNE1_sgRNA2_rv	tTAGCTCTtaaacACACCGCGCTGGCGGCCGCCcaacaag
RBL1_sgRNA1_fw	ttgGGGCCGCGCTCCCCTCGTCCgtttaAGAGC
RBL1_sgRNA1_rv	tTAGCTCTtaaacGGACGAGGGGAGCGCGGCCCcaacaag
FAM122A_sgRNA1_fw	ttgGCAGCCCGCTGACAGATTCTgtttaAGAGC
FAM122A_sgRNA1_rv	tTAGCTCTtaaacAGAATCTGTCAGCGGGCTGCcaacaag
ATP6AP1_sgRNA1_fw	ttgGAGGCGCCCTCGCCCGACTCgtttaAGAGC
ATP6AP1_sgRNA1_rv	tTAGCTCTtaaacGAGTCGGGCGAGGGCGCCTCcaacaag
ATP6AP1_sgRNA2_fw	ttgGGCAACGGTCACCTGATCTGgtttaAGAGC
ATP6AP1_sgRNA2_rv	tTAGCTCTtaaacCAGATCAGGTGACCGTTGCCcaacaag
CDK2_sgRNA3_fw	ttgGCTGCGTTCCATCCCGACCCgtttaAGAGC
CDK2_sgRNA3_rv	tTAGCTCTtaaacGGGTCGGGATGGAACGCAGCcaacaag
CDK4_sgRNA1_fw	ttgGAGCTTGCGGCCTGTGTCTAgtttaAGAGC
CDK4_sgRNA1_rv	tTAGCTCTtaaacTAGACACAGGCCGCAAGCTCcaacaag
CDK4_sgRNA2_fw	ttgGCCGGAGCAGCTGGACGCAGgtttaAGAGC
CDK4_sgRNA2_rv	tTAGCTCTtaaacCTGCGTCCAGCTGCTCCGGCcaacaag
CCNE1_sgRNA1_fw	ttgGGCCGCCAGCGCGGTGTAGGgtttaAGAGC
CCNE1_sgRNA1_rv	tTAGCTCTtaaacCCTACACCGCGCTGGCGGCCcaacaag
CCNE1_sgRNA2_fw	ttgGGGCCGCCAGCGCGGTGTAGgtttaAGAGC
CCNE1_sgRNA2_rv	tTAGCTCTtaaacCTACACCGCGCTGGCGGCCCcaacaag
KAT6A_sgRNA1_fw	ttgGCTCACTGTCTCCAAGATGGgtttaAGAGC
KAT6A_sgRNA1_rv	tTAGCTCTtaaacCCATCTTGGAGACAGTGAGCcaacaag
KAT6A_sgRNA2_fw	ttgGGAGCTCACTGTCTCCAAGAgtttaAGAGC
KAT6A_sgRNA2_rv	tTAGCTCTtaaacTCTTGGAGACAGTGAGCTCCcaacaag
UFL1_sgRNA1_fw	ttgGGGACGCCTGGGAAGAGATTgtttaAGAGC
UFL1_sgRNA1_rv	tTAGCTCTtaaacAATCTCTTCCCAGGCGTCCCcaacaag
UFL1_sgRNA2_fw	ttgGACTGCGAGTCAGGCCGTGAgtttaAGAGC
UFL1_sgRNA2_rv	tTAGCTCTtaaacTCACGGCCTGACTCGCAGTCcaacaag
DDRGK1_sgRNA1_fw	ttgGTGAGATCCCGGCCTCAGGGgtttaAGAGC
DDRGK1_sgRNA1_rv	tTAGCTCTtaaacCCCTGAGGCCGGGATCTCACcaacaag
DDRGK1_sgRNA2_fw	ttgGCCGCTACCAAGTACCACACgtttaAGAGC
DDRGK1_sgRNA2_rv	tTAGCTCTtaaacGTGTGGTACTTGGTAGCGGCcaacaag
